# Environmental predictors of electroactive bacterioplankton in small boreal lakes

**DOI:** 10.1101/2022.03.26.485925

**Authors:** Charles N. Olmsted, Roger Ort, Patricia Q. Tran, Elizabeth A. McDaniel, Eric E. Roden, Daniel R. Bond, Shaomei He, Katherine D. McMahon

**Affiliations:** Department of Molecular and Environmental Toxicology, University of Wisconsin, Madison, 1550 Linden Drive, Madison WI, 53706; Trout Lake Station, Center for Limnology, University of Wisconsin-Madison, 10810 County Highway N, Boulder Junction, WI 54512, USA; Department of Bacteriology, University of Wisconsin, Madison, 1550 Linden Drive, Madison WI, 53706, USA; Department of Integrative Biology, University of Wisconsin - Madison, Madison, WI; Microbiology Doctoral Training Program, University of Wisconsin - Madison, Madison, WI; Department of Geoscience, University of Wisconsin, Madison, 1215 West Dayton Street Madison, WI 53715, USA; Department of Plant and Microbial Biology and BioTechnology Institute, University of Minnesota, 1479 Gortner Ave, St. Paul MN 55108; Department of Civil and Environmental Engineering, University of Wisconsin, Madison, 1550 Linden Drive, Madison, WI, 53706, USA

## Abstract

Extracellular electron transfer (EET) by electroactive bacteria in anoxic soils and sediments is an intensively researched subject, but EET’s function in planktonic ecology has been less considered. Following the discovery of an unexpectedly high prevalence of EET genes in a bog lake’s bacterioplankton, we hypothesized that the redox capacities of dissolved organic matter (DOM) enrich for electroactive bacteria by mediating redox chemistry. We developed the bioinformatics pipeline FEET (Find EET) to identify and summarize EET proteins from metagenomics data. We then applied FEET to several bog and thermokarst lakes and correlated EET protein occurrence values with environmental data to test our predictions. Our results provide evidence that DOM participates in EET by bacterioplankton. We found a similarly high prevalence of EET genes in most of these lakes, where oxidative EET strongly correlated with DOM. Numerous novel clusters of multiheme cytochromes that may enable EET were identified. Taxa previously not considered EET-capable were found to carry EET genes. We conclude that EET and DOM interactions are of major ecological importance to bacterioplankton in small boreal lakes, and that EET, particularly by methylotrophs and phototrophs, should be further studied and incorporated into both conceptual and quantitative methane emission models of melting permafrost.
