## Supplementary Table 3 for "Environmental predictors of electroactive bacterioplankton in small boreal lakes"

Abbreviation	Abbreviation explanation	METABOLIC oxidoreductase or marker gene abbreviations[HMMs from KEGG or TIGRFAM or unique to METABOLIC]
AnyKindRed	METABOLIC proteins for chemical reductions	(bcrC[K04112.hmm] bcrB[K04113.hmm] bcrA[K04114.hmm] bcrD[K04115.hmm] napA[TIGR01706.hmm] napB[PF03892.hmm] narG[TIGR01580.hmm] narH[TIGR01660.hmm] nrfH[TIGR03153.hmm] nrfA[PF02335.hmm] nrfD[TIGR03148.hmm] nirB[TIGR02374.hmm] nirD[TIGR02378.hmm] nirK[TIGR02376.hmm] nirS[nitrite_reductase_nirS.hmm] octR[TIGR04315.hmm] norB[nitric_oxide_reductase_norB.hmm] norC[nitric_oxide_reductase_norC.hmm] nosD[…
NitrogenRed	METABOLIC proteins for reducing nitrogen-containing molecules	(napA[TIGR01706.hmm] napB[PF03892.hmm] narG[TIGR01580.hmm] narH[TIGR01660.hmm] nrfH[TIGR03153.hmm] nrfA[PF02335.hmm] nrfD[TIGR03148.hmm] nirB[TIGR02374.hmm] nirD[TIGR02378.hmm] nirK[TIGR02376.hmm] nirS[nitrite_reductase_nirS.hmm] octR[TIGR04315.hmm] norB[nitric_oxide_reductase_norB.hmm] norC[nitric_oxide_reductase_norC.hmm] nosD[PF05048.hmm] nosZ[TIGR04246.hmm] hzoA[hydrazine_oxidase_hzoA.hmm] hz…
NitrateRed	METABOLIC nitrate reductases	(napA[TIGR01706.hmm] napB[PF03892.hmm] narG[TIGR01580.hmm] narH[TIGR01660.hmm])
NitriteRed	METABOLIC nitrite reductases	(nrfH[TIGR03153.hmm] nrfA[PF02335.hmm] nrfD[TIGR03148.hmm] nirB[TIGR02374.hmm] nirD[TIGR02378.hmm] nirK[TIGR02376.hmm] nirS[nitrite_reductase_nirS.hmm] octR[TIGR04315.hmm])
NitricOxiRed	METABOLIC nitric oxide reductases	(norB[nitric_oxide_reductase_norB.hmm] norC[nitric_oxide_reductase_norC.hmm])
NitrousOxiRed	METABOLIC nitrous oxide reductases	(nosD[PF05048.hmm] nosZ[TIGR04246.hmm])
ANAMMOX	METABOLIC markers for anammox metabolism	(hzoA[hydrazine_oxidase_hzoA.hmm] hzsA[hydrazine_synthase_hzsA.hmm])
BenzylCoaRed	METABOLIC reductase marker proteins for aromatic compound degradation	(bcrC[K04112.hmm] bcrB[K04113.hmm] bcrA[K04114.hmm] bcrD[K04115.hmm])
SulfurAnyRed	METABOLIC proteins for reducing sulfur-containing molecules	(dsrD[dsrD.hmm] asrA[asrA.hmm] asrB[asrB.hmm] asrC[asrC.hmm] aprA[aprA.hmm] sat[TIGR00339.hmm] nosD[PF05048.hmm] sreA[K17219.hmm] sreB[K17220.hmm] sreC[K17221.hmm])
SulfiteRed	METABOLIC sulfite reductases	(dsrD[dsrD.hmm] asrA[asrA.hmm] asrB[asrB.hmm] asrC[asrC.hmm])
SulfateRed	METABOLIC sulfate reductases	(aprA[aprA.hmm] sat[TIGR00339.hmm])
SulfurZeroRed	METABOLIC's zero-valent sulfur reduction proteins	(sor[PF07682.hmm] sreA[K17219.hmm] sreB[K17220.hmm] sreC[K17221.hmm])
ChlorineAnyRed	METABOLIC proteins for reducing halogen-containing molecules	(cld[PF06778.hmm] pcrA[TIGR03479.hmm] pcrB[TIGR03478.hmm] pcpC[K15241.hmm] cprA[K21566.hmm] pceA[K21647.hmm])
ChloriteRed	METABOLIC's chlorite reductases	(cld[PF06778.hmm])
PerchlorateRed	METABOLIC's perchlorate reductases	(pcrA[TIGR03479.hmm] pcrB[TIGR03478.hmm])
ReductDehalo	METABOLIC's reductive dehalogenases	(pcpC[K15241.hmm] cprA[K21566.hmm] pceA[K21647.hmm])
ArsenateRed	METABOLIC's arsenate reductases	(arsC1[K00537.hmm] arsC2[K03741.hmm])
SelenateRed	METABOLIC's selenate reductases	(ygfM[TIGR03312.hmm] xdhD[TIGR03313.hmm] YgfK[TIGR03315.hmm])
MethaneProduction	METABOLIC's marker proteins for methane production	(mcrA[TIGR03256.hmm] mcrB[TIGR03257.hmm] mcrC[TIGR03259.hmm])
AnyKindOxi	METABOLIC proteins for chemical oxidations	(porA[K00169.hmm] mxaF[methanol_dehydrogenase_pqq_xoxF_mxaF.hmm] mdh[TIGR04266.hmm] fdhA[TIGR02819.hmm] fghA[TIGR02821.hmm] frmA[TIGR02818.hmm] mycoS_dep_FDH[TIGR03451.hmm] fae[TIGR03126.hmm] fdoG[K00123.hmm] fdwB[K22515.hmm] fdoH[K00124.hmm] fdhA[TIGR02819.hmm] fdhB[K00125.hmm] coxS[K03518.hmm] coxM[K03519.hmm] coxL[K03520.hmm] pmoA[pmoA.hmm] pmoB[pmoB.hmm] pmoC[pmoC.hmm] mmoB[PF02406.hmm] mmoD[…
OrganicOxi	METABOLIC proteins for organic chemical oxidations	(porA[K00169.hmm] mxaF[methanol_dehydrogenase_pqq_xoxF_mxaF.hmm] mdh[TIGR04266.hmm] fdhA[TIGR02819.hmm] fghA[TIGR02821.hmm] frmA[TIGR02818.hmm] mycoS_dep_FDH[TIGR03451.hmm] fae[TIGR03126.hmm] fdoG[K00123.hmm] fdwB[K22515.hmm] fdoH[K00124.hmm] fdhA[TIGR02819.hmm] fdhB[K00125.hmm])
InorganicOxi	METABOLIC proteins for inorganic chemical oxidations	(coxS[K03518.hmm] coxM[K03519.hmm] coxL[K03520.hmm] amoA[amoA.hmm] amoB[amoB.hmm] amoC[amoC.hmm] nxrA[nitrite_oxidoreductase_nxrA.hmm] nxrB[nitrite_oxidoreductase_nxrB.hmm] fccB[PF09242.hmm] sqr[sulfide_quinone_oxidoreductase_sqr.hmm] nosD[PF05048.hmm] dsrA[dsrA.hmm] dsrB[dsrB.hmm] sdo[sulfur_dioxygenase_sdo.hmm] soxB[soxB.hmm] soxY[soxY.hmm] soxC[soxC.hmm] aoxA[TIGR02694.hmm] aoxB[TIGR02693.hmm])
C1Oxi	METABOLIC proteins for methanol and methane oxidation	(mxaF[methanol_dehydrogenase_pqq_xoxF_mxaF.hmm] mdh[TIGR04266.hmm] pmoA[pmoA.hmm] pmoB[pmoB.hmm] pmoC[pmoC.hmm] mmoB[PF02406.hmm] mmoD[TIGR04550.hmm])
PyruvateOxi	METABOLIC's pyruvate oxidase	(porA[K00169.hmm])
MethanolOxi	METABOLIC's methanol oxidases	(mxaF[methanol_dehydrogenase_pqq_xoxF_mxaF.hmm] mdh[TIGR04266.hmm])
FormaldehydeOxi	METABOLIC's formaldehyde oxidases	(fdhA[TIGR02819.hmm] fghA[TIGR02821.hmm] frmA[TIGR02818.hmm] mycoS_dep_FDH[TIGR03451.hmm] fae[TIGR03126.hmm])
FormateOxi	METABOLIC's formate oxidases	(fdoG[K00123.hmm] fdwB[K22515.hmm] fdoH[K00124.hmm] fdhA[TIGR02819.hmm] fdhB[K00125.hmm])
AeroCarbonMonOxi	METABOLIC's aerobic carbon-monoxide dehydrogenase subunits	(coxS[K03518.hmm] coxM[K03519.hmm] coxL[K03520.hmm])
MethaneOxi	METABOLIC proteins for methane oxidation	(pmoA[pmoA.hmm] pmoB[pmoB.hmm] pmoC[pmoC.hmm] mmoB[PF02406.hmm] mmoD[TIGR04550.hmm])
AmmoniaOxi	METABOLIC proteins for ammonia oxidation	(amoA[amoA.hmm] amoB[amoB.hmm] amoC[amoC.hmm])
NitriteOxi	METABOLIC proteins for nitrite oxidation	(nxrA[nitrite_oxidoreductase_nxrA.hmm] nxrB[nitrite_oxidoreductase_nxrB.hmm])
SulfurAnyOxi	METABOLIC proteins for oxidizing sulfur-containing molecules	(fccB[PF09242.hmm] sqr[sulfide_quinone_oxidoreductase_sqr.hmm] sor[PF07682.hmm] dsrA[dsrA.hmm] dsrB[dsrB.hmm] sdo[sulfur_dioxygenase_sdo.hmm] soxB[soxB.hmm] soxY[soxY.hmm] soxC[soxC.hmm])
SulfideOxi	METABOLIC proteins for oxidizing sulfide	(fccB[PF09242.hmm] sqr[sulfide_quinone_oxidoreductase_sqr.hmm])
SulfurOxi	METABOLIC's zero-valent sulfur oxidation proteins	(sor[PF07682.hmm] dsrA[dsrA.hmm] dsrB[dsrB.hmm] sdo[sulfur_dioxygenase_sdo.hmm])
ThiosulfateOxi	METABOLIC's thiosulfate oxidases	(soxB[soxB.hmm] soxY[soxY.hmm] soxC[soxC.hmm])
ArseniteOxi	METABOLIC's arsenite oxidases	(aoxA[TIGR02694.hmm] aoxB[TIGR02693.hmm])
TotalEET	includes the total number of putative EET proteins (each counted only once regardless if it fits in both reductive and Oxidative categories like MtrB.) Also contains EET proteins like Cyc1 which are only counted if accompanying another EET protein like Cyc2. Also includes some MHC nitrate/nitrite reductases called periplasmic by Cello
RedEET	includes all EET proteins for Rediration; including those that matched nitrate reductases
OxiEET	includes all EET proteins for oxidation
undescribed	includes all outer surface MHC proteins that did not match any FeGenie hmm; includes FEET-found MHCs even if an hmm from METABOLIC may have also matched.
Novel or NovEET	includes any FEET-called EET protein that did not match FeGenie; nor METABOLIC; nor was 80% similar to any match exluding the greedy mtrC or mtrB hmms from METABOLIC (though including mtrC and mtrB hmms from FeGenie)
Red80	same as RedEET but also includes anything that was in 80% similarity cluster with a Rediration EET gene.
RedNoN	same as RedEET but does not include anything that matched a nitrate reductase or was in an 80% similarity cluster with one.
NitrMHC	includes all outer surface MHCs that also matched nitrogen reductases or were 80% similar to one
NitrRedNonMHC	includes METBOLIC matches to nitrate or nitrite Rediration proteins that were NOT MHCs identified by FEET.
DOC	"Dissolved Organic Carbon;" a measure of DOM quantity
NOX	Nitrate or Nitrite
FeTot	Total iron; or the Total of Fe(II) + Fe(III) concentration
ODO or DO	optical dissolved oxygen
"Red"	Reduction; i.e. reduction of a chemical; usually tied to the generation of energy and/or the dispensing of electrons.
"Oxi"	Oxiation of a chemical.
MHC	Multiheme cytochrome
PCC	Porin–cytochrome c protein complex
FEET pipeline	Find Extracellular Electron Transfer pipeline
BB-OMP	Beta-Barrel Outer Membrane Porin
MAG	Metagenome-Assembled Genome
mOTU	Metagenomic Operational Taxonomic Unit
OTU	Operational Taxonomic Unit (lake specific)
EET	Extracellular Electron Transfer
