## Supplementary Table 4 for "Environmental predictors of electroactive bacterioplankton in small boreal lakes"

HMM name	Bit Score	Oxidative/Reductive/Both	Original to FeGenie	Counted as EET gene if above Bit Score even if disobeying FeGenie's protein-complex logic rules	Counted as promising EET evidence even when found alone
CymA.hmm	237	Reductive	yes	yes	yes
DFE_0448.hmm	27.5	Reductive	yes	yes	no
DFE_0449.hmm	30	Reductive	yes	yes	no
DFE_0450.hmm	30	Reductive	yes	yes	no
DFE_0451.hmm	64	Reductive	yes	yes	no
DFE_0461.hmm	40	Reductive	yes	yes	no
DFE_0462.hmm	40	Reductive	yes	yes	no
DFE_0463.hmm	100	Reductive	yes	yes	no
DFE_0464.hmm	25	Reductive	yes	yes	no
DFE_0465.hmm	20	Reductive	yes	yes	no
DmkA.hmm	17	Reductive	yes	yes	yes
DmkB.hmm	25	Reductive	yes	yes	yes
EetA.hmm	20	Reductive	yes	yes	yes
EetB.hmm	30	Reductive	yes	yes	yes
FmnA.hmm	60	Reductive	yes	no	no
FmnB.hmm	33	Reductive	yes	no	no
MtrA.hmm	140	Reductive	yes	yes	yes
MtrB_TIGR03509.hmm	240.05	Both	yes	yes	yes
MtrC_TIGR03507.hmm	209.3	Reductive	yes	yes	yes
Ndh2.hmm	40	Reductive	yes	no	no
OmcF.hmm	83.7	Reductive	yes	yes	yes
OmcS.hmm	78.2	Reductive	yes	yes	yes
OmcZ.hmm	76.9	Reductive	yes	yes	yes
PplA.hmm	32	Reductive	yes	yes	yes
Cyc2_repCluster1.hmm	31.5	Oxidative	yes	yes	yes
Cyc2_repCluster2.hmm	27.8	Oxidative	yes	yes	yes
Cyc2_repCluster3.hmm	27.3	Oxidative	yes	yes	yes
Cyc1.hmm	98	Oxidative	yes	no	no
MtoA.hmm	140	Oxidative	yes	yes	yes
sulfocyanin.hmm	45.4	Oxidative	yes	yes	yes
FoxA.hmm	128	Oxidative	yes	yes	no
FoxB.hmm	66	Oxidative	yes	yes	no
FoxC.hmm	62	Oxidative	yes	yes	no
FoxE.hmm	37	Oxidative	yes	yes	yes
FoxY.hmm	124	Oxidative	yes	yes	no
FoxZ.hmm	150	Oxidative	yes	yes	no
ImcH.hmm	600	Reductive	No: added by us	yes	yes
CbcA.hmm	200	Reductive	No: added by us	yes	yes
CbcB.hmm	150	Reductive	No: added by us	yes	yes
CbcL.hmm	130	Reductive	No: added by us	yes	yes
ExtA_pcc_cyt.hmm	90	Reductive	No: added by us	yes	yes
ExtB_porin.hmm	100	Reductive	No: added by us	yes	yes
ExtC_pcc_lp_cyt.hmm	100	Reductive	No: added by us	yes	yes
ExtD_pcc_lp_cyt.hmm	100	Reductive	No: added by us	yes	yes
